# RPRD Proteins Control Transcription in Human Cells

**DOI:** 10.1101/2021.06.20.449126

**Authors:** Kinga Winczura, Hurmuz Ceylan, Monika Sledziowska, Matt Jones, Holly Fagarasan, Jianming Wang, Marco Saponaro, Roland Arnold, Daniel Hebenstreit, Pawel Grzechnik

## Abstract

The regulation of transcription is an essential process that allows the cell to respond to various internal and external signals. RNA Polymerase II (Pol II) activity is controlled by a number of factors which bind to the C-terminal domain (CTD) of its largest subunit, RPB1, and stimulate or suppress RNA synthesis. Here, we demonstrate that CTD-interacting proteins, RPRD2, RPRD1B and RPRD1A act as negative regulators of transcription and their levels inversely correlate with the accumulation of nascent and newly transcribed RNA in human cells. We show that the RPRD proteins form mutually exclusive complexes with Pol II to coordinate their roles in transcriptional control. Our data indicate that RPRD2 exerts the most substantial impact on transcription and has the potential to alter key biological processes including the cellular stress response and cell growth.
