## Supplementary material for "RPRD Proteins Control Transcription in Human Cells": Table S1

### Sheet: RPRD1B
Accession	Description	Coverage [%]	# Peptides	# PSMs	# Unique Peptides	# AAs	MW [kDa]	calc. pI
P24928	DNA-directed RNA polymerase II subunit RPB1 OS=Homo sapiens OX=9606 GN=POLR2A PE=1 SV=2	21	33	44	33	1970	217	7.37
P30876	DNA-directed RNA polymerase II subunit RPB2 OS=Homo sapiens OX=9606 GN=POLR2B PE=1 SV=1	18	20	22	20	1174	133.8	6.87
Q5VT52	Regulation of nuclear pre-mRNA domain-containing protein 2 OS=Homo sapiens OX=9606 GN=RPRD2 PE=1 SV=1	10	13	15	13	1461	155.9	7.42
Q9NQG5	Regulation of nuclear pre-mRNA domain-containing protein 1B OS=Homo sapiens OX=9606 GN=RPRD1B PE=1 SV=1	46	10	18	8	326	36.9	5.97
Q96P16	Regulation of nuclear pre-mRNA domain-containing protein 1A OS=Homo sapiens OX=9606 GN=RPRD1A PE=1 SV=1	34	10	12	8	312	35.7	7.55
Q8IXW5	Putative RNA polymerase II subunit B1 CTD phosphatase RPAP2 OS=Homo sapiens OX=9606 GN=RPAP2 PE=1 SV=1	6	3	3	3	612	69.5	7.78
B7Z6D1	cDNA FLJ57430, highly similar to DNA-directed RNA polymerase II 33 kDa polypeptide OS=Homo sapiens OX=9606 PE=2 SV=1	11	3	4	3	424	47.4	5.27
E5KT65	DNA-directed RNA polymerase subunit RPABC1 OS=Homo sapiens OX=9606 PE=3 SV=1	17	3	3	3	210	24.5	5.95
P52434	DNA-directed RNA polymerases I, II, and III subunit RPABC3 OS=Homo sapiens OX=9606 GN=POLR2H PE=1 SV=4	19	2	3	2	150	17.1	4.68
P36954	DNA-directed RNA polymerase II subunit RPB9 OS=Homo sapiens OX=9606 GN=POLR2I PE=1 SV=1	19	2	3	2	125	14.5	5.14
P84090	Enhancer of rudimentary homolog OS=Homo sapiens OX=9606 GN=ERH PE=1 SV=1	16	2	2	2	104	12.3	5.92
Q00839	Heterogeneous nuclear ribonucleoprotein U OS=Homo sapiens OX=9606 GN=HNRNPU PE=1 SV=6	3	1	1	1	825	90.5	6
H8Y6P7	GRINL1A combined protein 15 OS=Homo sapiens OX=9606 GN=GCOM1 PE=2 SV=1	1	1	1	1	765	87.8	6.04
Q1KMD3	Heterogeneous nuclear ribonucleoprotein U-like protein 2 OS=Homo sapiens OX=9606 GN=HNRNPUL2 PE=1 SV=1	2	1	1	1	747	85.1	4.91
Q59EJ3	Heat shock 70kDa protein 1A variant (Fragment) OS=Homo sapiens OX=9606 PE=2 SV=1	2	1	1	1	709	77.4	6.3
Q8NF17	FLJ00385 protein (Fragment) OS=Homo sapiens OX=9606 GN=FLJ00385 PE=1 SV=1	2	1	1	1	509	56.1	7.59
A0A384N6C2	Inosine-5'-monophosphate dehydrogenase OS=Homo sapiens OX=9606 GN=IMPDH PE=2 SV=1	2	1	1	1	514	55.8	6.9
B2R6F9	Non-specific serine/threonine protein kinase OS=Homo sapiens OX=9606 PE=2 SV=1	2	1	1	1	465	54.2	7.15
P08670	Vimentin OS=Homo sapiens OX=9606 GN=VIM PE=1 SV=4	2	1	1	1	466	53.6	5.12
B4DY90	Tubulin beta chain OS=Homo sapiens OX=9606 PE=2 SV=1	2	1	1	1	464	52	4.92
Q6MZQ6	Uncharacterized protein DKFZp686G11190 OS=Homo sapiens OX=9606 GN=DKFZp686G11190 PE=2 SV=1	7	1	1	1	475	52	8.06
G8JLB6	Heterogeneous nuclear ribonucleoprotein H OS=Homo sapiens OX=9606 GN=HNRNPH1 PE=1 SV=1	3	1	1	1	472	51.2	6.8
Q9HCN4	GPN-loop GTPase 1 OS=Homo sapiens OX=9606 GN=GPN1 PE=1 SV=1	5	1	1	1	374	41.7	4.92
A8K0D5	cDNA FLJ75952, highly similar to Homo sapiens high-mobility group 20B, mRNA OS=Homo sapiens OX=9606 PE=2 SV=1	10	1	1	1	317	35.8	9.36
Q59EI9	ADP,ATP carrier protein, liver isoform T2 variant (Fragment) OS=Homo sapiens OX=9606 PE=2 SV=1	2	1	1	1	323	35.4	9.85
H0Y980	PH domain-containing protein (Fragment) OS=Homo sapiens OX=9606 PE=4 SV=3	8	1	2	1	276	30.8	8.32
Q8TCD0	Uncharacterized protein OS=Homo sapiens OX=9606 PE=1 SV=1	5	1	1	1	239	26.2	8.06
P26373	60S ribosomal protein L13 OS=Homo sapiens OX=9606 GN=RPL13 PE=1 SV=4	5	1	1	1	211	24.2	11.65
P62487	DNA-directed RNA polymerase II subunit RPB7 OS=Homo sapiens OX=9606 GN=POLR2G PE=1 SV=1	12	1	1	1	172	19.3	5.54

### Sheet: RPRD1A
Accession	Description	Coverage [%]	# Peptides	# PSMs	# Unique Peptides	# AAs	MW [kDa]	calc. pI
P24928	DNA-directed RNA polymerase II subunit RPB1 OS=Homo sapiens OX=9606 GN=POLR2A PE=1 SV=2	12	23	25	23	1970	217	7.37
Q9NQG5	Regulation of nuclear pre-mRNA domain-containing protein 1B OS=Homo sapiens OX=9606 GN=RPRD1B PE=1 SV=1	25	8	12	8	326	36.9	5.97
P30876	DNA-directed RNA polymerase II subunit RPB2 OS=Homo sapiens OX=9606 GN=POLR2B PE=1 SV=1	7	8	10	8	1174	133.8	6.87
Q96P16	Regulation of nuclear pre-mRNA domain-containing protein 1A OS=Homo sapiens OX=9606 GN=RPRD1A PE=1 SV=1	11	5	6	5	312	35.7	7.55
B2R6F9	Non-specific serine/threonine protein kinase OS=Homo sapiens OX=9606 PE=2 SV=1	10	4	4	4	465	54.2	7.15
Q8IXW5	Putative RNA polymerase II subunit B1 CTD phosphatase RPAP2 OS=Homo sapiens OX=9606 GN=RPAP2 PE=1 SV=1	8	3	3	3	612	69.5	7.78
P62487	DNA-directed RNA polymerase II subunit RPB7 OS=Homo sapiens OX=9606 GN=POLR2G PE=1 SV=1	9	2	2	2	172	19.3	5.54
A0A384N6C2	Inosine-5'-monophosphate dehydrogenase OS=Homo sapiens OX=9606 GN=IMPDH PE=2 SV=1	5	2	2	2	514	55.8	6.9
B7Z6D1	cDNA FLJ57430, highly similar to DNA-directed RNA polymerase II 33 kDa polypeptide OS=Homo sapiens OX=9606 PE=2 SV=1	5	2	2	2	424	47.4	5.27
H8Y6P7	GRINL1A combined protein 15 OS=Homo sapiens OX=9606 GN=GCOM1 PE=2 SV=1	4	2	2	2	765	87.8	6.04
E5KT65	DNA-directed RNA polymerase subunit RPABC1 OS=Homo sapiens OX=9606 PE=3 SV=1	9	2	2	2	210	24.5	5.95
Q8NEY8	Periphilin-1 OS=Homo sapiens OX=9606 GN=PPHLN1 PE=1 SV=2	2	1	1	1	458	52.7	9.11
A0A024R9G0	Polymerase (RNA) II (DNA directed) polypeptide K, 7.0kDa, isoform CRA_a OS=Homo sapiens OX=9606 GN=POLR2K PE=4 SV=1	14	1	1	1	58	7	9.06
Q59FR2	MGC13098 protein variant (Fragment) OS=Homo sapiens OX=9606 PE=2 SV=1	8	1	1	1	180	19	6.68
Q59EJ3	Heat shock 70kDa protein 1A variant (Fragment) OS=Homo sapiens OX=9606 PE=2 SV=1	2	1	1	1	709	77.4	6.3
A0A024R0H7	Testis tissue sperm-binding protein Li 44a OS=Homo sapiens OX=9606 GN=WDR77 PE=2 SV=1	4	1	1	1	342	36.7	5.17
P36954	DNA-directed RNA polymerase II subunit RPB9 OS=Homo sapiens OX=9606 GN=POLR2I PE=1 SV=1	9	1	1	1	125	14.5	5.14
B2RDD7	Protein arginine N-methyltransferase 5 OS=Homo sapiens OX=9606 PE=2 SV=1	2	1	1	1	637	72.7	6.29
O15514	DNA-directed RNA polymerase II subunit RPB4 OS=Homo sapiens OX=9606 GN=POLR2D PE=1 SV=1	6	1	1	1	142	16.3	4.79
P84090	Enhancer of rudimentary homolog OS=Homo sapiens OX=9606 GN=ERH PE=1 SV=1	12	1	1	1	104	12.3	5.92
Q8WU79	Stromal membrane-associated protein 2 OS=Homo sapiens OX=9606 GN=SMAP2 PE=1 SV=1	3	1	1	1	429	46.8	8.87
Q9HCN4	GPN-loop GTPase 1 OS=Homo sapiens OX=9606 GN=GPN1 PE=1 SV=1	5	1	1	1	374	41.7	4.92
Q59EI9	ADP,ATP carrier protein, liver isoform T2 variant (Fragment) OS=Homo sapiens OX=9606 PE=2 SV=1	3	1	1	1	323	35.4	9.85
P26373	60S ribosomal protein L13 OS=Homo sapiens OX=9606 GN=RPL13 PE=1 SV=4	5	1	1	1	211	24.2	11.65

### Sheet: RPRD2
Accession	Description	Coverage [%]	# Peptides	# PSMs	# Unique Peptides	# AAs	MW [kDa]	calc. pI
Q5VT52	Regulation of nuclear pre-mRNA domain-containing protein 2 OS=Homo sapiens OX=9606 GN=RPRD2 PE=1 SV=1	15	15	19	15	1461	155.9	7.42
P24928	DNA-directed RNA polymerase II subunit RPB1 OS=Homo sapiens OX=9606 GN=POLR2A PE=1 SV=2	8	14	14	14	1970	217	7.37
Q9NQG5	Regulation of nuclear pre-mRNA domain-containing protein 1B OS=Homo sapiens OX=9606 GN=RPRD1B PE=1 SV=1	25	9	12	9	326	36.9	5.97
P30876	DNA-directed RNA polymerase II subunit RPB2 OS=Homo sapiens OX=9606 GN=POLR2B PE=1 SV=1	9	10	10	10	1174	133.8	6.87
Q59EJ3	Heat shock 70kDa protein 1A variant (Fragment) OS=Homo sapiens OX=9606 PE=2 SV=1	11	6	6	5	709	77.4	6.3
Q53GZ6	Heat shock 70kDa protein 8 isoform 1 variant (Fragment) OS=Homo sapiens OX=9606 PE=2 SV=1	11	5	5	4	646	70.9	5.41
V9HWB4	Epididymis secretory sperm binding protein Li 89n OS=Homo sapiens OX=9606 GN=HEL-S-89n PE=2 SV=1	7	4	4	3	654	72.3	5.16
P52434	DNA-directed RNA polymerases I, II, and III subunit RPABC3 OS=Homo sapiens OX=9606 GN=POLR2H PE=1 SV=4	11	2	3	2	150	17.1	4.68
E5KT65	DNA-directed RNA polymerase subunit RPABC1 OS=Homo sapiens OX=9606 PE=3 SV=1	4	1	1	1	210	24.5	5.95
A0A024R0H7	Testis tissue sperm-binding protein Li 44a OS=Homo sapiens OX=9606 GN=WDR77 PE=2 SV=1	4	1	1	1	342	36.7	5.17
A0A024R3X4	Epididymis secretory sperm binding protein OS=Homo sapiens OX=9606 GN=HSPD1 PE=2 SV=1	2	1	1	1	573	61	5.87
G8JLB6	Heterogeneous nuclear ribonucleoprotein H OS=Homo sapiens OX=9606 GN=HNRNPH1 PE=1 SV=1	3	1	1	1	472	51.2	6.8
Q1KMD3	Heterogeneous nuclear ribonucleoprotein U-like protein 2 OS=Homo sapiens OX=9606 GN=HNRNPUL2 PE=1 SV=1	1	1	1	1	747	85.1	4.91
O15514	DNA-directed RNA polymerase II subunit RPB4 OS=Homo sapiens OX=9606 GN=POLR2D PE=1 SV=1	11	1	1	1	142	16.3	4.79
Q7Z2Y8	Interferon-induced very large GTPase 1 OS=Homo sapiens OX=9606 GN=GVINP1 PE=2 SV=2	2	1	1	1	2422	278.9	6.55
B4DRM3	cDNA FLJ54492, highly similar to Eukaryotic translation initiation factor 4B OS=Homo sapiens OX=9606 PE=2 SV=1	3	1	1	1	616	69.7	5.67
B7Z6D1	cDNA FLJ57430, highly similar to DNA-directed RNA polymerase II 33 kDa polypeptide OS=Homo sapiens OX=9606 PE=2 SV=1	3	1	1	1	424	47.4	5.27
A0A075B6Z2	T cell receptor alpha joining 56 (Fragment) OS=Homo sapiens OX=9606 GN=TRAJ56 PE=4 SV=1	38	1	1	1	21	2.2	10.29
B2R6F9	Non-specific serine/threonine protein kinase OS=Homo sapiens OX=9606 PE=2 SV=1	2	1	1	1	465	54.2	7.15
P19474	E3 ubiquitin-protein ligase TRIM21 OS=Homo sapiens OX=9606 GN=TRIM21 PE=1 SV=1	3	1	1	1	475	54.1	6.38
P62277	40S ribosomal protein S13 OS=Homo sapiens OX=9606 GN=RPS13 PE=1 SV=2	9	1	1	1	151	17.2	10.54
A8K6Q4	cDNA FLJ76888, highly similar to Homo sapiens RNA binding motif protein 6 (RBM6), mRNA OS=Homo sapiens OX=9606 PE=2 SV=1	1	1	1	1	1123	128.5	6.32
P36954	DNA-directed RNA polymerase II subunit RPB9 OS=Homo sapiens OX=9606 GN=POLR2I PE=1 SV=1	9	1	1	1	125	14.5	5.14
F5H5D3	Tubulin alpha chain OS=Homo sapiens OX=9606 GN=TUBA1C PE=1 SV=1	2	1	1	1	519	57.7	5.07
Q96P16	Regulation of nuclear pre-mRNA domain-containing protein 1A OS=Homo sapiens OX=9606 GN=RPRD1A PE=1 SV=1	3	1	1	1	312	35.7	7.55
H8Y6P7	GRINL1A combined protein 15 OS=Homo sapiens OX=9606 GN=GCOM1 PE=2 SV=1	2	1	1	1	765	87.8	6.04
Q8TCD0	Uncharacterized protein OS=Homo sapiens OX=9606 PE=1 SV=1	5	1	1	1	239	26.2	8.06
