## Supplementary material for "RPRD Proteins Control Transcription in Human Cells": Table S2

### Sheet: RPB1
Accession	Description	Coverage [%]	# Peptides	# PSMs	# Protein Unique Peptides	MW [kDa]
P24928	DNA-directed RNA polymerase II subunit RPB1 [OS=Homo sapiens]	7	12	19	7	217
O75643-1	U5 small nuclear ribonucleoprotein 200 kDa helicase [OS=Homo sapiens]	1	2	2	1	244.4
Q13315	Serine-protein kinase ATM [OS=Homo sapiens]	1	1	1	1	350.5
Q7KZ85	transcription elongation factor spt6 [OS=Homo sapiens]	1	1	1	0	198.9
Q5VT52	Regulation of nuclear pre-mRNA domain-containing protein 2 [OS=Homo sapiens]	1	1	1	0	155.9

### Sheet: RPRD2
Accession	Description	Coverage [%]	# Peptides	# PSMs	# Protein Unique Peptides	MW [kDa]
Q5VT52	Regulation of nuclear pre-mRNA domain-containing protein 2 [OS=Homo sapiens]	19	21	33	0	155.9
P11388-4	Isoform 4 of DNA topoisomerase 2-alpha [OS=Homo sapiens]	14	20	29	0	182.6
Q53R41-2	Isoform 2 of FAST kinase domain-containing protein 1, mitochondrial [OS=Homo sapiens]	4	1	2	1	92.1
Q9H3C7	Gametogenetin-binding protein 2 [OS=Homo sapiens]	6	1	1	1	79
Q8TDM6-1	disks large homolog 5 [OS=Homo sapiens]	2	1	1	0	213.7

### Sheet: RPB2
Accession	Description	Coverage [%]	# Peptides	# PSMs	# Protein Unique Peptides	MW [kDa]
P30876	DNA-directed RNA polymerase II subunit RPB2 [OS=Homo sapiens]	23	21	33	21	133.8
Q5VT52	Regulation of nuclear pre-mRNA domain-containing protein 2 [OS=Homo sapiens]	2	2	2	0	155.9
P01040	Cystatin-A [OS=Homo sapiens]	21	2	2	2	11
P10515	Dihydrolipoyllysine-residue acetyltransferase component of pyruvate dehydrogenase complex, mitochondrial [OS=Homo sapiens]	2	1	1	1	69
O75503	Ceroid-lipofuscinosis neuronal protein 5 [OS=Homo sapiens]	6	1	1	1	41.5
P05109	Protein S100-A8 [OS=Homo sapiens]	12	1	1	1	10.8
Q8WUM0	Nuclear pore complex protein Nup133 [OS=Homo sapiens]	1	1	1	1	128.9
P09622	Dihydrolipoyl dehydrogenase, mitochondrial [OS=Homo sapiens]	2	1	1	0	54.1

### Sheet: RPRD1B, 1A
Accession	Description	Coverage [%]	# Peptides	# PSMs	# Protein Unique Peptides	MW [kDa]
Q9NQG5	regulation of nuclear pre-mRNA domain-containing protein 1B [OS=Homo sapiens]	34	9	30	8	36.9
Q96P16-1	Regulation of nuclear pre-mRNA domain-containing protein 1A [OS=Homo sapiens]	35	9	17	0	35.7
P11177	Pyruvate dehydrogenase E1 component subunit beta, mitochondrial [OS=Homo sapiens]	35	9	11	0	39.2
P07910-1	Heterogeneous nuclear ribonucleoproteins C1/C2 [OS=Homo sapiens]	13	3	3	0	33.7
P19387	DNA-directed RNA polymerase II subunit RPB3 [OS=Homo sapiens]	4	1	1	1	31.4
P01040	Cystatin-A [OS=Homo sapiens]	12	1	1	1	11
Q9Y2K6	ubiquitin carboxyl-terminal hydrolase 20 [OS=Homo sapiens]	1	1	1	1	101.9
Q13202	Dual specificity protein phosphatase 8 [OS=Homo sapiens]	7	1	1	1	65.8
Q16629	serine/arginine-rich splicing factor 7 [OS=Homo sapiens]	5	1	1	0	27.4
Q5JPE7	NODAL modulator 2 [OS=Homo sapiens]	3	1	1	0	139.4
P04406	glyceraldehyde-3-phosphate dehydrogenase [OS=Homo sapiens]	4	1	1	0	36
Q13595-1	Transformer-2 protein homolog alpha [OS=Homo sapiens]	5	1	1	0	32.7

### Sheet: HSP
Accession	Description	Coverage [%]	# Peptides	# PSMs	# Unique Peptides	MW [kDa]
Q59EJ3	Heat shock 70kDa protein 1A variant (Fragment) OS=Homo sapiens OX=9606 PE=2 SV=1	22	13	27	11	77.4
V9HW22	Epididymis luminal protein 33 OS=Homo sapiens OX=9606 GN=HEL-S-72p PE=2 SV=1	18	11	23	9	70.9
A0A075B6Z2	T cell receptor alpha joining 56 (Fragment) OS=Homo sapiens OX=9606 GN=TRAJ56 PE=4 SV=1	38	1	9	1	2.2
Q5VT52	Regulation of nuclear pre-mRNA domain-containing protein 2 OS=Homo sapiens OX=9606 GN=RPRD2 PE=1 SV=1	3	3	5	3	155.9
L0R5A1	Alternative protein CSF2RB OS=Homo sapiens OX=9606 GN=CSF2RB PE=4 SV=1	7	1	4	1	11.6
Q9H8M7	Ubiquitin carboxyl-terminal hydrolase MINDY-3 OS=Homo sapiens OX=9606 GN=MINDY3 PE=1 SV=1	9	1	2	1	49.7
A0A2X0TVV1	ARHGEF17 (Fragment) OS=Homo sapiens OX=9606 GN=ARHGEF17 PE=4 SV=1	0	1	1	1	221.8
