## Supplementary material for "RPRD Proteins Control Transcription in Human Cells": Table S3

### Sheet: Sheet1
	baseMean	log2FoldChange	lfcSE	stat	pvalue	padj
RPRD2	168.609	-1.61361	0.203219	-7.94027	2.01735e-15	4.6167e-12
BAX	95.6977	-1.08037	0.257969	-4.18799	2.81435e-05	0.00613393
SCARNA13	94.2558	-1.07146	0.270948	-3.95447	7.67034e-05	0.0113249
CD70	113.884	-0.961473	0.221814	-4.3346	1.46027e-05	0.00393155
TOR3A	487.567	-0.96077	0.12048	-7.97451	1.5299e-15	4.6167e-12
RPRD1A	149.352	-0.884624	0.210112	-4.21026	2.55079e-05	0.00613393
QTRT1	266.103	-0.866214	0.179944	-4.81379	1.48097e-06	0.000753157
SCARNA22	131.771	-0.8485	0.222268	-3.81746	0.000134831	0.0171423
AP1S1	549.647	-0.817264	0.146689	-5.57143	2.5266e-08	2.31285e-05
NRGN	145.849	-0.795919	0.216143	-3.68238	0.000231071	0.0257954
R3HDM2	125.139	-0.789198	0.221886	-3.55677	0.000375438	0.0357996
PHF19	164.511	-0.73516	0.203161	-3.61861	0.000296195	0.0301263
ZNF787	140.076	-0.717132	0.208729	-3.43572	0.000590988	0.0470414
FADS1	220.717	-0.707671	0.173897	-4.06948	4.7118e-05	0.00809523
ERF	211.909	-0.704392	0.192215	-3.66459	0.000247731	0.0269968
AAMDC	175.245	-0.679731	0.194318	-3.49804	0.000468695	0.0404758
CHTF8	697.237	-0.670723	0.118732	-5.64907	1.61314e-08	1.84583e-05
IGFBP2	739.596	-0.652926	0.113565	-5.74936	8.95835e-09	1.36675e-05
FAM98A	265.635	-0.64004	0.173258	-3.69415	0.000220623	0.0252448
AES	218.075	-0.634512	0.168812	-3.7587	0.0001708	0.0205724
PFDN6	306.11	-0.632726	0.155515	-4.0686	4.72973e-05	0.00809523
PES1	446.909	-0.619752	0.149546	-4.14421	3.40986e-05	0.00709405
TWF2	396.453	-0.60596	0.154886	-3.91229	9.14239e-05	0.0126802
LAMTOR2	489.749	-0.596877	0.147643	-4.04269	5.28409e-05	0.00863759
ALYREF	879.099	-0.578366	0.129468	-4.46727	7.92256e-06	0.00259011
SLC7A5	1254.27	-0.563495	0.11337	-4.97043	6.68057e-07	0.000436814
MAP2K7	335.742	-0.553356	0.161719	-3.42171	0.000622282	0.0473727
CCDC28B	405.161	-0.552393	0.137259	-4.02446	5.71056e-05	0.00901284
AP2S1	727.879	-0.540487	0.121417	-4.4515	8.52713e-06	0.00260191
B4GALT3	359.376	-0.528954	0.153688	-3.44174	0.000577983	0.0470414
SYMPK	412.378	-0.511793	0.137059	-3.73411	0.000188377	0.0221077
TMEM161A	380.676	-0.509071	0.149787	-3.39864	0.000677225	0.0492009
RIMS4	691.249	-0.503754	0.118156	-4.26345	2.01296e-05	0.00511851
RNF167	384.127	-0.489251	0.139699	-3.50218	0.000461462	0.0404758
GSTO1	458.21	-0.487834	0.133637	-3.65043	0.000261799	0.0272789
NSMF	438.452	-0.48449	0.134675	-3.59749	0.000321307	0.0312899
DNAJC7	1898.6	-0.47943	0.0911913	-5.25741	1.46099e-07	0.000111449
ZNF428	1109.15	-0.477943	0.11671	-4.09514	4.21906e-05	0.00809523
ZC3H18	574.629	-0.47466	0.1368	-3.46975	0.00052095	0.0441554
MBD3	554.867	-0.47387	0.129827	-3.65	0.00026224	0.0272789
TKT	900.762	-0.463544	0.106081	-4.36971	1.24411e-05	0.00355893
UCHL1	729.739	-0.437693	0.104323	-4.19556	2.72193e-05	0.00613393
B2M	1337.3	-0.433441	0.10639	-4.07407	4.6198e-05	0.00809523
H1FX	2109.15	-0.431381	0.106086	-4.06635	4.77542e-05	0.00809523
RPS11	1980.9	-0.41468	0.0859367	-4.82541	1.39716e-06	0.000753157
TAGLN2	5014.58	-0.41441	0.0913131	-4.53834	5.66992e-06	0.0021626
MRPL41	554.376	-0.413725	0.120528	-3.4326	0.000597818	0.0470414
HAX1	728.388	-0.409116	0.11932	-3.42874	0.000606389	0.0470414
SDF2L1	963.329	-0.395825	0.109913	-3.60125	0.00031669	0.0312899
AUP1	674.775	-0.38301	0.108298	-3.53664	0.000405255	0.0378541
RPS3	6509.16	-0.3792	0.0962939	-3.93795	8.21818e-05	0.0117546
AHSA1	1305.64	-0.37822	0.110806	-3.41334	0.00064171	0.0473727
PPT1	1084.96	-0.370644	0.109219	-3.39358	0.000689862	0.0493359
POLR2E	2495.29	-0.368477	0.095855	-3.84411	0.000120991	0.0158222
SF3B5	2769.53	-0.364291	0.0780345	-4.66833	3.03661e-06	0.0013461
PPP2R5C	773.183	-0.358473	0.10491	-3.41697	0.000633215	0.0473727
FBL	3182.87	-0.358098	0.0941078	-3.80518	0.0001417	0.0175286
CCT5	2040.28	-0.351145	0.0882234	-3.98018	6.88631e-05	0.0105062
MZT2B	1686.07	-0.344199	0.0769115	-4.47526	7.63166e-06	0.00259011
PRMT1	3738.6	-0.335107	0.0864625	-3.87575	0.000106295	0.0143092
HNRNPA2B1	4170.69	-0.326419	0.0942699	-3.4626	0.000534987	0.0445207
ERH	5781.53	-0.311448	0.0669018	-4.6553	3.23511e-06	0.0013461
UBC	6453.6	-0.244919	0.0699113	-3.50327	0.000459576	0.0404758
AP001324.1	402.835	0.576202	0.164305	3.5069	0.000453355	0.0404758
