## Supplementary material for "RPRD Proteins Control Transcription in Human Cells": Table S4

### Sheet: Abs
Antibody	Source	Working concentration
rabbit α-RPRD1B	Abcam, ab137246	1:2000
mouse α-RPRD1A	SCBT, sc-81849	1:500
goat α-RPRD2	Abcam, ab17996	1:2000
mouse α-FLAG	Merck, F3165	1:5000
rabbit α-S2 Pol II	Abcam, ab5095	1:10000
rabbit α-S5 Pol II	Abcam, ab5131	1:10000
mouse α-β-ACTIN	Merck, A2228	1:10000
IRDye 680RD Donkey anti-Goat	Li-Cor, 925-68074	1:25000
IRDye 680RD Donkey anti-Mouse	Li-Cor, 925-68072	1:25000
IRDye 800CW Donkey anti-Rabbit	Li-Cor, 925-32213	1:25000
